# Hemozoin induces Malaria via activation of DNA damage, p38 MAPK and Neurodegenerative Pathways in Human iPSC-derived Neuronal Model of Cerebral Malaria

**DOI:** 10.1101/2024.03.08.584068

**Authors:** Abida lslam Pranty, Leon-Phillip Szepanowski, Wasco Wruck, Akua Afriyie Karikari, James Adjaye

## Abstract

Malaria caused by *Plasmodium falciparum* infection results in severe complications including cerebral malaria (CM), in which approximately 30% of patients end up with neurological sequelae. Sparse in vitro cell culture-based experimental models which recapitulate the molecular basis of CM in humans has impeded progress in our understanding of its etiology. This study employed healthy human induced pluripotent stem cells (iPSCs) derived neuronal cultures stimulated with hemozoin (HMZ)-the malarial toxin as a model for CM. Secretome, qRT-PCR, Metascape, and KEGG pathway analyses were conducted to assess elevated proteins, genes, and pathways. Neuronal cultures treated with HMZ showed enhanced secretion of interferon-gamma (IFN-γ), interleukin (IL)1-beta (IL-1β), IL-8 and IL-16. Enrichment analysis revealed malaria, positive regulation of cytokine production and positive regulation of mitogen-activated protein kinase (MAPK) cascade which confirm inflammatory response to HMZ exposure. KEGG assessment revealed up-regulation of malaria, MAPK and neurodegenerative diseases-associated pathways which corroborates findings from previous studies. Additionally, HMZ induced DNA damage in neurons. This study has unveiled that exposure of neuronal cultures to HMZ, activates molecules and pathways similar to that observed in CM and neurodegenerative diseases. Furthermore, our model is an alternative to rodent experimental models of CM.
