## Supplementary figures, tables, files and whole western blot membranes for "Hemozoin induces Malaria via activation of DNA damage, p38 MAPK and Neurodegenerative Pathways in Human iPSC-derived Neuronal Model of Cerebral Malaria": HMZ.Table S1.xlsx

### Sheet: Tabelle1
Table S 1: Information of the used iPS-cell lines
	Healthy Line (UM51)	Healthy Line (B4)
Sex	Male	Male
Age	51	Neonate
Ethnicity	African	N/A
Alternative name of stem cell line	ISRM-UM51	N/A
Cell source	Renal cells isolated from urine	Skin, fibroblast, foreskin
Method of reprogramming	Episomal-based plasmid	Retroviral transduction
Gene/locus	N/A	N/A
Associated Disease	None	None
Ethical Approval	Ethical committee of the medical faculty of Heinrich Heine University, Düsseldorf, Germany Approval number: 5704	Ethical committee of the medical faculty of Heinrich Heine University, Düsseldorf, Germany Approval number: 5013
Reference
PMID	29035842	21120637
