## Supplementary figures, tables, files and whole western blot membranes for "Hemozoin induces Malaria via activation of DNA damage, p38 MAPK and Neurodegenerative Pathways in Human iPSC-derived Neuronal Model of Cerebral Malaria": HMZ.Table S2.xlsx

### Sheet:  Antibodies
Table S2: List of utilized antibodies.
Primary antibody	Application	Dilution	Company	Order no
Anti-mouse ß3 tubulin (TUJ1)	IF	1:250	Cell Signaling	4466S
Anti-mouse TAU	IF	1:500	Invitrogen	MN1000
Anti-rabbit MAP2	IF	1:250	SySy	188002
Anti-mouse γH2A.X	IF, WB	1:200, 1:50	CST	9718S
Anti-mouse P53	WB	1:1000	CST	9283S
Anti-rabbit MDM2	WB	1:1000	CST	86934S
Anti-rabbit total P38MAPK	WB	1:1000	CST	9212S
Anti-rabbit Phospho-P38MAPK	WB	1:1000	CST	4511S
Anti-rabbit FAS (C18C12)	WB	1:1000	CST	4233T
Anti-mouse ß-Actin	WB	1:5000	CST	3700S
Anti-mouse GAPDH	WB	1:1000	Ambion/Invitrogen	AM4300
Anti-rabbit SOX-2	IF	1:100	Sigma Aldrich	3579S
Anti-rabbit Nestin	IF	1:1000	Cell Signaling	N5413
Anti-mouse KI67	IF	1:200	CST	9449S
Anti-rabbit cleaved caspase 3	IF, WB	1:800, 1:1000	CST	9664S
Anti-rabbit total Caspase 3	WB	1:1000	CST	9662S
Anti-goat IBA1	IF	1:200	Biorbyt	orb19517
Anti-rabbit TREM2	IF	1:500	AvivaSysBio	OAAB02883
Secondary antibody	Application	Dilution	Company	Order no
Alexa 488 goat anti rabbit IgG (H+L)	IF	1:600	ThermoFisher	A11008
Alexa 555 goat anti mouse IgG (H+L)	IF	1:600	ThermoFisher	A21424
Alexa 488 donkey anti goat IgG (H+L)	IF	1:600	ThermoFisher	A11055
Anti-rabbit IgG, HRP-linked Antibody	WB	1:1000	CST	7074S
ECL peroxidase labelled anti mouse Antibody	WB	1:5000	GE	NA931V
