## Supplementary figures, tables, files and whole western blot membranes for "Hemozoin induces Malaria via activation of DNA damage, p38 MAPK and Neurodegenerative Pathways in Human iPSC-derived Neuronal Model of Cerebral Malaria": HMZ.Table S3.xlsx

### Sheet: Tabelle1
Table S3: List of used qRT-PCR primers.
Primer	Forward 5‘→3‘	Reverse 5‘→3‘
IL-6	GGTACATCCTCGACGGCATCT	GTGCCTCTT TGCTGCTTTCAC
IL-8	GTGCAGTTTTGCCAAGGAGT	ACTTCTCCACAACCCTCTGC
TNF- α	AGAACTCACTGGGGCCTACA	AGGAAGGCCTAAGGTCCACT
PECAM1	GAACCATGGAGGAGAGTGGC	AGAAACCCGCCCTGCATC
VEGFA	AAGGAGGAGGGCAGAATCATC	TGATGTTGGACTCCTCAGTG
BDNF	AACATGTCCATGAGGGTCCG	CAGTCTTTTTGTCTGCCGCC
CCL2	TCCCAAAGAAGCTGTGATCTTCAA	AGGGTGTCTGGGGAAAGCTA
PDGFB	AAGGCCATCAACATCACCGT	GGGTGCGGTTGTCTTTGAAC
P53	CAGGGCAGCTACGGTTTCC	CAGTTGGCAAAACATCTTGTTGAG
MDM2	AAACTGGGGAGTCTTGAGGG	TGCACATTTGCCTGCTCCTC
ATM	ACACTGCGCGTATAAGCCAATC	TTTTCAACCAGTTTTCCGTTACTTC
ATR	TGTTGGGCCCACTTTATGCAGC	TAGAGACGACCTGAGACGACGC
CHEK1	GGATCAGCTTTTCCCAGCCCAC	TTCTGTGAGGATCCTGGGGTGC
CHEK2	ACGGAGTTCACAACACAGCAGC	TCTACTAGTCGAAAGCGGCCCC
TREM2	CCCACCCACTTCCATCCTTC	CTCAGCCCTGGCAGAGTTTG
TREM19	CAAGGAACTGGTCCTGGGG	CAGGAGCAGCAACAGAAGGA
IBA1	GCTATGAGCCAAACCAGGGA	CTTCCAGTTTGGAGGGCAGA
CD45	ACAGCCAGCACCTTTCCTAC	GTGCAGGTAAGGCAGCAGA
PU1	CTGCAATGTCAAGGGAGGGG	GTCTTCTGATGGCTGAGGGG
RPLP0	TCGACAATGGCAGCATCTAC	ATCCGTCTCCACAGACAAGG
