## Supplementary figures, tables, files and whole western blot membranes for "Hemozoin induces Malaria via activation of DNA damage, p38 MAPK and Neurodegenerative Pathways in Human iPSC-derived Neuronal Model of Cerebral Malaria": Supplementary File 1.xlsx

### Sheet: KEGGpw.Upregulated genes.HMZ.
keggid	kegg_name	sig_pw	n_pw	n_all	n_sig	p_hyper	q_hyper	genes_x000D_
hsa04060	Cytokine-cytokine receptor interaction - Homo sapiens (human)	18	295	8221	42	9.46366e-16	8.89584e-14	CCL2,CCL20,CCL3,CD40LG,CSF1,CXCL10,CXCL12,CXCL5,IFNG,IL16,IL1A,IL1B,IL1RN,IL24,IL34,LEP,LIF,PF4_x000D_
hsa05323	Rheumatoid arthritis - Homo sapiens (human)	11	93	8221	42	6.8005e-13	3.19624e-11	CCL2,CCL20,CCL3,CSF1,CXCL12,CXCL5,ICAM1,IFNG,IL1A,IL1B,VEGFA_x000D_
hsa04061	Viral protein interaction with cytokine and cytokine receptor - Homo sapiens (human)	10	100	8221	42	4.78312e-11	1.49871e-09	CCL2,CCL20,CCL3,CSF1,CXCL10,CXCL12,CXCL5,IL24,IL34,PF4_x000D_
hsa04010	MAPK signaling pathway - Homo sapiens (human)	13	294	8221	42	1.208e-09	2.8388e-08	BDNF,CD14,CSF1,EGF,FGF19,FGF7,FLT3LG,HGF,IL1A,IL1B,PDGFA,PDGFB,VEGFA_x000D_
hsa04668	TNF signaling pathway - Homo sapiens (human)	8	114	8221	42	8.51055e-08	1.59998e-06	CCL2,CCL20,CSF1,CXCL10,CXCL5,ICAM1,IL1B,LIF_x000D_
hsa05144	Malaria - Homo sapiens (human)	6	50	8221	42	1.65035e-07	2.58555e-06	CCL2,CD40LG,HGF,ICAM1,IFNG,IL1B_x000D_
hsa04014	Ras signaling pathway - Homo sapiens (human)	10	236	8221	42	2.06302e-07	2.77034e-06	BDNF,CSF1,EGF,FGF19,FGF7,FLT3LG,HGF,PDGFA,PDGFB,VEGFA_x000D_
hsa05418	Fluid shear stress and atherosclerosis - Homo sapiens (human)	8	139	8221	42	3.96741e-07	4.14638e-06	CCL2,ICAM1,IFNG,IL1A,IL1B,PDGFA,PDGFB,VEGFA_x000D_
hsa04657	IL-17 signaling pathway - Homo sapiens (human)	7	94	8221	42	3.96994e-07	4.14638e-06	CCL2,CCL20,CXCL10,CXCL5,IFNG,IL1B,LCN2_x000D_
hsa04933	AGE-RAGE signaling pathway in diabetic complications - Homo sapiens (human)	7	100	8221	42	6.07031e-07	5.70609e-06	AGER,CCL2,ICAM1,IL1A,IL1B,SERPINE1,VEGFA_x000D_
hsa05218	Melanoma - Homo sapiens (human)	6	72	8221	42	1.49354e-06	1.2763e-05	EGF,FGF19,FGF7,HGF,PDGFA,PDGFB_x000D_
hsa04151	PI3K-Akt signaling pathway - Homo sapiens (human)	10	354	8221	42	8.27177e-06	6.4121e-05	BDNF,CSF1,EGF,FGF19,FGF7,FLT3LG,HGF,PDGFA,PDGFB,VEGFA_x000D_
hsa04015	Rap1 signaling pathway - Homo sapiens (human)	8	210	8221	42	8.86779e-06	6.4121e-05	CSF1,EGF,FGF19,FGF7,HGF,PDGFA,PDGFB,VEGFA_x000D_
hsa04640	Hematopoietic cell lineage - Homo sapiens (human)	6	99	8221	42	9.67467e-06	6.49585e-05	CD14,CSF1,FLT3LG,IL1A,IL1B,TFRC_x000D_
hsa05417	Lipid and atherosclerosis - Homo sapiens (human)	8	215	8221	42	1.05401e-05	6.60513e-05	AGER,APOA1,CCL2,CCL3,CD14,CD40LG,ICAM1,IL1B_x000D_
hsa04630	JAK-STAT signaling pathway - Homo sapiens (human)	7	166	8221	42	1.79415e-05	0.000105407	EGF,IFNG,IL24,LEP,LIF,PDGFA,PDGFB_x000D_
hsa05143	African trypanosomiasis - Homo sapiens (human)	4	37	8221	42	3.43987e-05	0.000190205	APOA1,ICAM1,IFNG,IL1B_x000D_
hsa05133	Pertussis - Homo sapiens (human)	5	76	8221	42	3.85049e-05	0.000201081	C5,CD14,CXCL5,IL1A,IL1B_x000D_
hsa04062	Chemokine signaling pathway - Homo sapiens (human)	7	192	8221	42	4.585e-05	0.000218295	CCL2,CCL20,CCL3,CXCL10,CXCL12,CXCL5,PF4_x000D_
hsa01521	EGFR tyrosine kinase inhibitor resistance - Homo sapiens (human)	5	79	8221	42	4.64457e-05	0.000218295	EGF,HGF,PDGFA,PDGFB,VEGFA_x000D_
hsa04810	Regulation of actin cytoskeleton - Homo sapiens (human)	7	229	8221	42	0.000139433	0.00062413	C5,CXCL12,EGF,FGF19,FGF7,PDGFA,PDGFB_x000D_
hsa05142	Chagas disease - Homo sapiens (human)	5	102	8221	42	0.000157439	0.000672692	CCL2,CCL3,IFNG,IL1B,SERPINE1_x000D_
hsa04064	NF-kappa B signaling pathway - Homo sapiens (human)	5	104	8221	42	0.000172527	0.000705112	CD14,CD40LG,CXCL12,ICAM1,IL1B_x000D_
hsa04020	Calcium signaling pathway - Homo sapiens (human)	7	240	8221	42	0.000186569	0.000730728	EGF,FGF19,FGF7,HGF,PDGFA,PDGFB,VEGFA_x000D_
hsa05164	Influenza A - Homo sapiens (human)	6	171	8221	42	0.000209088	0.000777665	CCL2,CXCL10,ICAM1,IFNG,IL1A,IL1B_x000D_
hsa04066	HIF-1 signaling pathway - Homo sapiens (human)	5	109	8221	42	0.000215099	0.000777665	EGF,IFNG,SERPINE1,TFRC,VEGFA_x000D_
hsa05200	Pathways in cancer - Homo sapiens (human)	10	531	8221	42	0.000260024	0.000905268	CXCL12,EGF,FGF19,FGF7,FLT3LG,HGF,IFNG,PDGFA,PDGFB,VEGFA_x000D_
hsa05332	Graft-versus-host disease - Homo sapiens (human)	3	42	8221	42	0.00123935	0.00416067	IFNG,IL1A,IL1B_x000D_
hsa04940	Type I diabetes mellitus - Homo sapiens (human)	3	43	8221	42	0.00132758	0.0043032	IFNG,IL1A,IL1B_x000D_
hsa04620	Toll-like receptor signaling pathway - Homo sapiens (human)	4	104	8221	42	0.00187008	0.00585959	CCL3,CD14,CXCL10,IL1B_x000D_
hsa04510	Focal adhesion - Homo sapiens (human)	5	203	8221	42	0.00353709	0.0107254	EGF,HGF,PDGFA,PDGFB,VEGFA_x000D_
hsa04380	Osteoclast differentiation - Homo sapiens (human)	4	128	8221	42	0.00397197	0.0116676	CSF1,IFNG,IL1A,IL1B_x000D_
hsa05321	Inflammatory bowel disease - Homo sapiens (human)	3	65	8221	42	0.00434692	0.0123821	IFNG,IL1A,IL1B_x000D_
hsa05211	Renal cell carcinoma - Homo sapiens (human)	3	69	8221	42	0.00514098	0.0142133	HGF,PDGFB,VEGFA_x000D_
hsa05163	Human cytomegalovirus infection - Homo sapiens (human)	5	225	8221	42	0.00547523	0.0147049	CCL2,CCL3,CXCL12,IL1B,VEGFA_x000D_
hsa04936	Alcoholic liver disease - Homo sapiens (human)	4	142	8221	42	0.00574142	0.0149915	ADIPOQ,C5,CD14,IL1B_x000D_
hsa05214	Glioma - Homo sapiens (human)	3	75	8221	42	0.00648685	0.0164801	EGF,PDGFA,PDGFB_x000D_
hsa05226	Gastric cancer - Homo sapiens (human)	4	149	8221	42	0.00679713	0.016814	EGF,FGF19,FGF7,HGF_x000D_
hsa05140	Leishmaniasis - Homo sapiens (human)	3	77	8221	42	0.00697783	0.0168184	IFNG,IL1A,IL1B_x000D_
hsa04932	Non-alcoholic fatty liver disease - Homo sapiens (human)	4	155	8221	42	0.00779889	0.0183274	ADIPOQ,IL1A,IL1B,LEP_x000D_
hsa04610	Complement and coagulation cascades - Homo sapiens (human)	3	86	8221	42	0.00945759	0.0216833	C5,PLAUR,SERPINE1_x000D_
hsa04540	Gap junction - Homo sapiens (human)	3	88	8221	42	0.0100699	0.0225375	EGF,PDGFA,PDGFB_x000D_
hsa05152	Tuberculosis - Homo sapiens (human)	4	180	8221	42	0.0130129	0.0280042	CD14,IFNG,IL1A,IL1B_x000D_
hsa05215	Prostate cancer - Homo sapiens (human)	3	97	8221	42	0.0131083	0.0280042	EGF,PDGFA,PDGFB_x000D_
hsa05231	Choline metabolism in cancer - Homo sapiens (human)	3	98	8221	42	0.0134748	0.0281475	EGF,PDGFA,PDGFB_x000D_
hsa05146	Amoebiasis - Homo sapiens (human)	3	102	8221	42	0.0149994	0.030651	CD14,IFNG,IL1B_x000D_
hsa05330	Allograft rejection - Homo sapiens (human)	2	38	8221	42	0.0159466	0.0318932	CD40LG,IFNG_x000D_
hsa05219	Bladder cancer - Homo sapiens (human)	2	41	8221	42	0.0184223	0.036077	EGF,VEGFA_x000D_
hsa04672	Intestinal immune network for IgA production - Homo sapiens (human)	2	49	8221	42	0.0257515	0.0494008	CD40LG,CXCL12_x000D_
hsa05171	Coronavirus disease - COVID-19 - Homo sapiens (human)	4	232	8221	42	0.0299262	0.0562613	C5,CCL2,CXCL10,IL1B_x000D_
hsa05322	Systemic lupus erythematosus - Homo sapiens (human)	3	136	8221	42	0.0318011	0.0586138	C5,CD40LG,IFNG_x000D_
hsa05022	Pathways of neurodegeneration - multiple diseases - Homo sapiens (human)	6	476	8221	42	0.0325329	0.0588095	AGER,BDNF,CSF1,DKK1,IL1A,IL1B_x000D_
hsa05134	Legionellosis - Homo sapiens (human)	2	57	8221	42	0.0340661	0.0604192	CD14,IL1B_x000D_
hsa05416	Viral myocarditis - Homo sapiens (human)	2	60	8221	42	0.0374203	0.065139	CD40LG,ICAM1_x000D_
hsa05224	Breast cancer - Homo sapiens (human)	3	147	8221	42	0.0387122	0.0660951	EGF,FGF19,FGF7_x000D_
hsa04072	Phospholipase D signaling pathway - Homo sapiens (human)	3	148	8221	42	0.0393758	0.0660951	EGF,PDGFA,PDGFB_x000D_
hsa04145	Phagosome - Homo sapiens (human)	3	152	8221	42	0.0420884	0.069409	CD14,MPO,TFRC_x000D_
hsa05010	Alzheimer disease - Homo sapiens (human)	5	384	8221	42	0.0446121	0.0716173	AGER,CSF1,DKK1,IL1A,IL1B_x000D_
hsa05160	Hepatitis C - Homo sapiens (human)	3	157	8221	42	0.0456095	0.0716173	CXCL10,EGF,IFNG_x000D_
hsa05221	Acute myeloid leukemia - Homo sapiens (human)	2	67	8221	42	0.0457132	0.0716173	CD14,MPO_x000D_
hsa04217	Necroptosis - Homo sapiens (human)	3	159	8221	42	0.0470581	0.0725158	IFNG,IL1A,IL1B_x000D_
hsa04920	Adipocytokine signaling pathway - Homo sapiens (human)	2	69	8221	42	0.0481969	0.0730727	ADIPOQ,LEP_x000D_
hsa05223	Non-small cell lung cancer - Homo sapiens (human)	2	72	8221	42	0.0520131	0.0776068	EGF,HGF_x000D_
hsa03320	PPAR signaling pathway - Homo sapiens (human)	2	75	8221	42	0.0559346	0.08089	ADIPOQ,APOA1_x000D_
hsa04623	Cytosolic DNA-sensing pathway - Homo sapiens (human)	2	75	8221	42	0.0559346	0.08089	CXCL10,IL1B_x000D_
hsa05212	Pancreatic cancer - Homo sapiens (human)	2	76	8221	42	0.0572644	0.0815584	EGF,VEGFA_x000D_
hsa04613	Neutrophil extracellular trap formation - Homo sapiens (human)	3	190	8221	42	0.0723462	0.101501	AGER,C5,MPO_x000D_
hsa05202	Transcriptional misregulation in cancer - Homo sapiens (human)	3	193	8221	42	0.0750648	0.102032	CD14,MPO,PDGFA_x000D_
hsa05235	PD-L1 expression and PD-1 checkpoint pathway in cancer - Homo sapiens (human)	2	89	8221	42	0.0755133	0.102032	EGF,IFNG_x000D_
hsa05167	Kaposi sarcoma-associated herpesvirus infection - Homo sapiens (human)	3	194	8221	42	0.0759811	0.102032	ICAM1,PDGFB,VEGFA_x000D_
hsa05150	Staphylococcus aureus infection - Homo sapiens (human)	2	96	8221	42	0.086013	0.112786	C5,ICAM1_x000D_
hsa05205	Proteoglycans in cancer - Homo sapiens (human)	3	205	8221	42	0.0863893	0.112786	HGF,PLAUR,VEGFA_x000D_
hsa05207	Chemical carcinogenesis - receptor activation - Homo sapiens (human)	3	212	8221	42	0.0933166	0.120161	EGF,FGF7,VEGFA_x000D_
hsa04660	T cell receptor signaling pathway - Homo sapiens (human)	2	104	8221	42	0.0985189	0.125146	CD40LG,IFNG_x000D_
hsa05208	Chemical carcinogenesis - reactive oxygen species - Homo sapiens (human)	3	223	8221	42	0.104657	0.129814	EGF,HGF,VEGFA_x000D_
hsa04659	Th17 cell differentiation - Homo sapiens (human)	2	108	8221	42	0.104956	0.129814	IFNG,IL1B_x000D_
hsa05145	Toxoplasmosis - Homo sapiens (human)	2	112	8221	42	0.111507	0.136125	CD40LG,IFNG_x000D_
hsa04670	Leukocyte transendothelial migration - Homo sapiens (human)	2	114	8221	42	0.114823	0.138376	CXCL12,ICAM1_x000D_
hsa04152	AMPK signaling pathway - Homo sapiens (human)	2	121	8221	42	0.126624	0.150667	ADIPOQ,LEP_x000D_
hsa04926	Relaxin signaling pathway - Homo sapiens (human)	2	129	8221	42	0.140453	0.165033	RLN2,VEGFA_x000D_
hsa04650	Natural killer cell mediated cytotoxicity - Homo sapiens (human)	2	131	8221	42	0.143962	0.167067	ICAM1,IFNG_x000D_
hsa05135	Yersinia infection - Homo sapiens (human)	2	137	8221	42	0.154599	0.177223	CCL2,IL1B_x000D_
hsa05162	Measles - Homo sapiens (human)	2	139	8221	42	0.15818	0.179143	IL1A,IL1B_x000D_
hsa05020	Prion disease - Homo sapiens (human)	3	273	8221	42	0.162315	0.181638	C5,IL1A,IL1B_x000D_
hsa04218	Cellular senescence - Homo sapiens (human)	2	156	8221	42	0.189201	0.208827	IL1A,SERPINE1_x000D_
hsa04514	Cell adhesion molecules - Homo sapiens (human)	2	157	8221	42	0.191054	0.208827	CD40LG,ICAM1_x000D_
hsa05206	MicroRNAs in cancer - Homo sapiens (human)	3	310	8221	42	0.210028	0.226927	PDGFA,PDGFB,VEGFA_x000D_
hsa04621	NOD-like receptor signaling pathway - Homo sapiens (human)	2	186	8221	42	0.24565	0.262398	CCL2,IL1B_x000D_
hsa05168	Herpes simplex virus 1 infection - Homo sapiens (human)	4	512	8221	42	0.264346	0.279197	C5,CCL2,IFNG,IL1B_x000D_
hsa05169	Epstein-Barr virus infection - Homo sapiens (human)	2	202	8221	42	0.276143	0.288416	CXCL10,ICAM1_x000D_
hsa04080	Neuroactive ligand-receptor interaction - Homo sapiens (human)	3	367	8221	42	0.288574	0.298087	C5,LEP,RLN2_x000D_
hsa05131	Shigellosis - Homo sapiens (human)	2	247	8221	42	0.361248	0.368892	CD14,IL1B_x000D_
hsa05132	Salmonella infection - Homo sapiens (human)	2	249	8221	42	0.364968	0.368892	CD14,IL1B_x000D_
hsa05165	Human papillomavirus infection - Homo sapiens (human)	2	331	8221	42	0.508924	0.508924	EGF,VEGFA_x000D_

### Sheet: KEGGpw.downregulated genes.HMZ.
keggid	kegg_name	sig_pw	n_pw	n_all	n_sig	p_hyper	q_hyper	genes_x000D_
hsa04060	Cytokine-cytokine receptor interaction - Homo sapiens (human)	32	295	8221	44	1.52897e-37	1.37608e-35	CCL17,CCL19,CCL5,CCL7,CSF2,CSF3,CXCL1,CXCL11,CXCL9,FAS,GDF15,GH1,IL10,IL11,IL12B,IL13,IL15,IL17A,IL19,IL1RL1,IL2,IL22,IL27,IL3,IL31,IL32,IL33,IL4,IL5,IL6,TNF,TNFSF13B_x000D_
hsa04630	JAK-STAT signaling pathway - Homo sapiens (human)	17	166	8221	44	2.888e-18	1.2996e-16	CSF2,CSF3,GH1,IL10,IL11,IL12B,IL13,IL15,IL19,IL2,IL22,IL27,IL3,IL31,IL4,IL5,IL6_x000D_
hsa04657	IL-17 signaling pathway - Homo sapiens (human)	12	94	8221	44	3.79298e-14	1.13789e-12	CCL17,CCL7,CSF2,CSF3,CXCL1,IL13,IL17A,IL4,IL5,IL6,MMP9,TNF_x000D_
hsa04061	Viral protein interaction with cytokine and cytokine receptor - Homo sapiens (human)	12	100	8221	44	8.1633e-14	1.83674e-12	CCL17,CCL19,CCL5,CCL7,CXCL1,CXCL11,CXCL9,IL10,IL19,IL2,IL6,TNF_x000D_
hsa05321	Inflammatory bowel disease - Homo sapiens (human)	10	65	8221	44	9.33625e-13	1.68052e-11	IL10,IL12B,IL13,IL17A,IL2,IL22,IL4,IL5,IL6,TNF_x000D_
hsa05323	Rheumatoid arthritis - Homo sapiens (human)	10	93	8221	44	3.78925e-11	5.68388e-10	ANGPT1,CCL5,CSF2,CXCL1,IL11,IL15,IL17A,IL6,TNF,TNFSF13B_x000D_
hsa05330	Allograft rejection - Homo sapiens (human)	7	38	8221	44	8.5185e-10	1.09524e-08	FAS,IL10,IL12B,IL2,IL4,IL5,TNF_x000D_
hsa04672	Intestinal immune network for IgA production - Homo sapiens (human)	7	49	8221	44	5.5513e-09	6.24521e-08	IL10,IL15,IL2,IL4,IL5,IL6,TNFSF13B_x000D_
hsa05310	Asthma - Homo sapiens (human)	6	31	8221	44	1.09957e-08	1.09957e-07	IL10,IL13,IL3,IL4,IL5,TNF_x000D_
hsa04640	Hematopoietic cell lineage - Homo sapiens (human)	8	99	8221	44	4.12054e-08	3.70849e-07	CSF2,CSF3,IL11,IL3,IL4,IL5,IL6,TNF_x000D_
hsa04668	TNF signaling pathway - Homo sapiens (human)	8	114	8221	44	1.24882e-07	1.02176e-06	CCL5,CSF2,CXCL1,FAS,IL15,IL6,MMP9,TNF_x000D_
hsa04151	PI3K-Akt signaling pathway - Homo sapiens (human)	12	354	8221	44	2.04577e-07	1.5234e-06	ANGPT1,ANGPT2,CSF3,FGF2,GH1,IL2,IL3,IL4,IL6,SPP1,TGFA,THBS1_x000D_
hsa05144	Malaria - Homo sapiens (human)	6	50	8221	44	2.20047e-07	1.5234e-06	CSF3,IL10,IL6,PECAM1,THBS1,TNF_x000D_
hsa05142	Chagas disease - Homo sapiens (human)	7	102	8221	44	9.67438e-07	6.21925e-06	CCL5,FAS,IL10,IL12B,IL2,IL6,TNF_x000D_
hsa04620	Toll-like receptor signaling pathway - Homo sapiens (human)	7	104	8221	44	1.1041e-06	6.62457e-06	CCL5,CXCL11,CXCL9,IL12B,IL6,SPP1,TNF_x000D_
hsa05143	African trypanosomiasis - Homo sapiens (human)	5	37	8221	44	1.33423e-06	7.46971e-06	FAS,IL10,IL12B,IL6,TNF_x000D_
hsa04664	Fc epsilon RI signaling pathway - Homo sapiens (human)	6	68	8221	44	1.41094e-06	7.46971e-06	CSF2,IL13,IL3,IL4,IL5,TNF_x000D_
hsa05320	Autoimmune thyroid disease - Homo sapiens (human)	5	53	8221	44	8.24425e-06	4.12212e-05	FAS,IL10,IL2,IL4,IL5_x000D_
hsa05200	Pathways in cancer - Homo sapiens (human)	12	531	8221	44	1.45684e-05	6.82278e-05	FAS,FGF2,IL12B,IL13,IL15,IL2,IL3,IL4,IL5,IL6,MMP9,TGFA_x000D_
hsa05146	Amoebiasis - Homo sapiens (human)	6	102	8221	44	1.51617e-05	6.82278e-05	CSF2,CXCL1,IL10,IL12B,IL6,TNF_x000D_
hsa04625	C-type lectin receptor signaling pathway - Homo sapiens (human)	6	104	8221	44	1.69498e-05	6.93401e-05	CCL17,IL10,IL12B,IL2,IL6,TNF_x000D_
hsa04660	T cell receptor signaling pathway - Homo sapiens (human)	6	104	8221	44	1.69498e-05	6.93401e-05	CSF2,IL10,IL2,IL4,IL5,TNF_x000D_
hsa04659	Th17 cell differentiation - Homo sapiens (human)	6	108	8221	44	2.10376e-05	8.2321e-05	IL17A,IL2,IL22,IL27,IL4,IL6_x000D_
hsa04062	Chemokine signaling pathway - Homo sapiens (human)	7	192	8221	44	6.26056e-05	0.000234771	CCL17,CCL19,CCL5,CCL7,CXCL1,CXCL11,CXCL9_x000D_
hsa05332	Graft-versus-host disease - Homo sapiens (human)	4	42	8221	44	6.88971e-05	0.000248029	FAS,IL2,IL6,TNF_x000D_
hsa04940	Type I diabetes mellitus - Homo sapiens (human)	4	43	8221	44	7.56683e-05	0.000261929	FAS,IL12B,IL2,TNF_x000D_
hsa04936	Alcoholic liver disease - Homo sapiens (human)	6	142	8221	44	9.82391e-05	0.000327464	CXCL1,FAS,IL12B,IL17A,IL6,TNF_x000D_
hsa04658	Th1 and Th2 cell differentiation - Homo sapiens (human)	5	92	8221	44	0.000121062	0.000389129	IL12B,IL13,IL2,IL4,IL5_x000D_
hsa05417	Lipid and atherosclerosis - Homo sapiens (human)	7	215	8221	44	0.000127648	0.000396149	CCL5,CXCL1,FAS,IL12B,IL6,MMP9,TNF_x000D_
hsa05171	Coronavirus disease - COVID-19 - Homo sapiens (human)	7	232	8221	44	0.000204705	0.000614116	CFD,CSF2,CSF3,IL12B,IL2,IL6,TNF_x000D_
hsa05134	Legionellosis - Homo sapiens (human)	4	57	8221	44	0.000229361	0.000665886	CXCL1,IL12B,IL6,TNF_x000D_
hsa05164	Influenza A - Homo sapiens (human)	6	171	8221	44	0.000271856	0.000764596	CCL5,FAS,IL12B,IL33,IL6,TNF_x000D_
hsa05167	Kaposi sarcoma-associated herpesvirus infection - Homo sapiens (human)	6	194	8221	44	0.000534555	0.00145788	ANGPT2,CSF2,CXCL1,FAS,FGF2,IL6_x000D_
hsa05133	Pertussis - Homo sapiens (human)	4	76	8221	44	0.000691938	0.00181756	IL10,IL12B,IL6,TNF_x000D_
hsa05205	Proteoglycans in cancer - Homo sapiens (human)	6	205	8221	44	0.000715334	0.00181756	FAS,FGF2,IL12B,MMP9,THBS1,TNF_x000D_
hsa05140	Leishmaniasis - Homo sapiens (human)	4	77	8221	44	0.000727024	0.00181756	IL10,IL12B,IL4,TNF_x000D_
hsa04064	NF-kappa B signaling pathway - Homo sapiens (human)	4	104	8221	44	0.00222468	0.00541138	CCL19,CXCL1,TNF,TNFSF13B_x000D_
hsa05202	Transcriptional misregulation in cancer - Homo sapiens (human)	5	193	8221	44	0.00349762	0.00828383	CSF2,IGFBP3,IL3,IL6,MMP9_x000D_
hsa04010	MAPK signaling pathway - Homo sapiens (human)	6	294	8221	44	0.00446522	0.0103044	ANGPT1,ANGPT2,FAS,FGF2,TGFA,TNF_x000D_
hsa05135	Yersinia infection - Homo sapiens (human)	4	137	8221	44	0.0059804	0.0134559	IL10,IL2,IL6,TNF_x000D_
hsa05162	Measles - Homo sapiens (human)	4	139	8221	44	0.0062926	0.0135533	FAS,IL12B,IL2,IL6_x000D_
hsa05166	Human T-cell leukemia virus 1 infection - Homo sapiens (human)	5	222	8221	44	0.00632488	0.0135533	CSF2,IL15,IL2,IL6,TNF_x000D_
hsa04115	p53 signaling pathway - Homo sapiens (human)	3	73	8221	44	0.00685461	0.0143469	FAS,IGFBP3,THBS1_x000D_
hsa04623	Cytosolic DNA-sensing pathway - Homo sapiens (human)	3	75	8221	44	0.00738697	0.0151097	CCL5,IL33,IL6_x000D_
hsa01521	EGFR tyrosine kinase inhibitor resistance - Homo sapiens (human)	3	79	8221	44	0.00852373	0.0170475	FGF2,IL6,TGFA_x000D_
hsa05161	Hepatitis B - Homo sapiens (human)	4	162	8221	44	0.0106905	0.0209162	FAS,IL6,MMP9,TNF_x000D_
hsa01523	Antifolate resistance - Homo sapiens (human)	2	30	8221	44	0.0110741	0.0212057	IL6,TNF_x000D_
hsa05152	Tuberculosis - Homo sapiens (human)	4	180	8221	44	0.0152601	0.0286128	IL10,IL12B,IL6,TNF_x000D_
hsa04621	NOD-like receptor signaling pathway - Homo sapiens (human)	4	186	8221	44	0.0170205	0.0312621	CCL5,CXCL1,IL6,TNF_x000D_
hsa05219	Bladder cancer - Homo sapiens (human)	2	41	8221	44	0.0201147	0.0357456	MMP9,THBS1_x000D_
hsa04066	HIF-1 signaling pathway - Homo sapiens (human)	3	109	8221	44	0.0202559	0.0357456	ANGPT1,ANGPT2,IL6_x000D_
hsa05145	Toxoplasmosis - Homo sapiens (human)	3	112	8221	44	0.0217498	0.0376439	IL10,IL12B,TNF_x000D_
hsa04015	Rap1 signaling pathway - Homo sapiens (human)	4	210	8221	44	0.0253161	0.0429896	ANGPT1,ANGPT2,FGF2,THBS1_x000D_
hsa05163	Human cytomegalovirus infection - Homo sapiens (human)	4	225	8221	44	0.0315591	0.0525985	CCL5,FAS,IL6,TNF_x000D_
hsa04650	Natural killer cell mediated cytotoxicity - Homo sapiens (human)	3	131	8221	44	0.0325852	0.0533213	CSF2,FAS,TNF_x000D_
hsa04210	Apoptosis - Homo sapiens (human)	3	136	8221	44	0.0358292	0.0575827	FAS,IL3,TNF_x000D_
hsa04014	Ras signaling pathway - Homo sapiens (human)	4	236	8221	44	0.03667	0.0578999	ANGPT1,ANGPT2,FGF2,TGFA_x000D_
hsa05418	Fluid shear stress and atherosclerosis - Homo sapiens (human)	3	139	8221	44	0.0378534	0.058738	MMP9,PECAM1,TNF_x000D_
hsa04932	Non-alcoholic fatty liver disease - Homo sapiens (human)	3	155	8221	44	0.0496185	0.0745657	FAS,IL6,TNF_x000D_
hsa05221	Acute myeloid leukemia - Homo sapiens (human)	2	67	8221	44	0.0497104	0.0745657	CSF2,IL3_x000D_
hsa04217	Necroptosis - Homo sapiens (human)	3	159	8221	44	0.0528104	0.077917	FAS,IL33,TNF_x000D_
hsa05120	Epithelial cell signaling in Helicobacter pylori infection - Homo sapiens (human)	2	70	8221	44	0.0537568	0.078034	CCL5,CXCL1_x000D_
hsa04622	RIG-I-like receptor signaling pathway - Homo sapiens (human)	2	71	8221	44	0.055131	0.0787586	IL12B,TNF_x000D_
hsa04512	ECM-receptor interaction - Homo sapiens (human)	2	88	8221	44	0.0802663	0.112875	SPP1,THBS1_x000D_
hsa05410	Hypertrophic cardiomyopathy - Homo sapiens (human)	2	90	8221	44	0.0834241	0.11551	IL6,TNF_x000D_
hsa05130	Pathogenic Escherichia coli infection - Homo sapiens (human)	3	197	8221	44	0.0878245	0.119761	FAS,IL6,TNF_x000D_
hsa05169	Epstein-Barr virus infection - Homo sapiens (human)	3	202	8221	44	0.0930232	0.121462	FAS,IL6,TNF_x000D_
hsa04350	TGF-beta signaling pathway - Homo sapiens (human)	2	96	8221	44	0.0931212	0.121462	THBS1,TNF_x000D_
hsa05150	Staphylococcus aureus infection - Homo sapiens (human)	2	96	8221	44	0.0931212	0.121462	CFD,IL10_x000D_
hsa05215	Prostate cancer - Homo sapiens (human)	2	97	8221	44	0.0947686	0.121845	MMP9,TGFA_x000D_
hsa05165	Human papillomavirus infection - Homo sapiens (human)	4	331	8221	44	0.0996214	0.124702	FAS,SPP1,THBS1,TNF_x000D_
hsa04933	AGE-RAGE signaling pathway in diabetic complications - Homo sapiens (human)	2	100	8221	44	0.0997617	0.124702	IL6,TNF_x000D_
hsa04931	Insulin resistance - Homo sapiens (human)	2	108	8221	44	0.113426	0.13984	IL6,TNF_x000D_
hsa04670	Leukocyte transendothelial migration - Homo sapiens (human)	2	114	8221	44	0.123978	0.150784	MMP9,PECAM1_x000D_
hsa04935	Growth hormone synthesis, secretion and action - Homo sapiens (human)	2	120	8221	44	0.134762	0.161449	GH1,IGFBP3_x000D_
hsa05168	Herpes simplex virus 1 infection - Homo sapiens (human)	5	512	8221	44	0.136335	0.161449	CCL5,FAS,IL12B,IL6,TNF_x000D_
hsa05131	Shigellosis - Homo sapiens (human)	3	247	8221	44	0.145082	0.169577	CCL5,CSF2,TNF_x000D_
hsa04068	FoxO signaling pathway - Homo sapiens (human)	2	131	8221	44	0.155053	0.178907	IL10,IL6_x000D_
hsa05322	Systemic lupus erythematosus - Homo sapiens (human)	2	136	8221	44	0.164469	0.18737	IL10,TNF_x000D_
hsa04915	Estrogen signaling pathway - Homo sapiens (human)	2	138	8221	44	0.168265	0.189298	MMP9,TGFA_x000D_
hsa05020	Prion disease - Homo sapiens (human)	3	273	8221	44	0.178776	0.198639	CCL5,IL6,TNF_x000D_
hsa04218	Cellular senescence - Homo sapiens (human)	2	156	8221	44	0.203046	0.222295	IGFBP3,IL6_x000D_
hsa05160	Hepatitis C - Homo sapiens (human)	2	157	8221	44	0.205006	0.222295	FAS,TNF_x000D_
hsa04510	Focal adhesion - Homo sapiens (human)	2	203	8221	44	0.296462	0.317637	SPP1,THBS1_x000D_
hsa05170	Human immunodeficiency virus 1 infection - Homo sapiens (human)	2	212	8221	44	0.314373	0.332865	FAS,TNF_x000D_
hsa05010	Alzheimer disease - Homo sapiens (human)	3	384	8221	44	0.338585	0.354333	FAS,IL6,TNF_x000D_
hsa05132	Salmonella infection - Homo sapiens (human)	2	249	8221	44	0.386791	0.400129	IL6,TNF_x000D_
hsa05022	Pathways of neurodegeneration - multiple diseases - Homo sapiens (human)	3	476	8221	44	0.472828	0.483574	FAS,IL6,TNF_x000D_
hsa05206	MicroRNAs in cancer - Homo sapiens (human)	2	310	8221	44	0.498505	0.504106	MMP9,THBS1_x000D_
hsa05014	Amyotrophic lateral sclerosis - Homo sapiens (human)	2	364	8221	44	0.586439	0.586439	ANG,TNF_x000D_
