## Supplementary figures, tables, files and whole western blot membranes for "Hemozoin induces Malaria via activation of DNA damage, p38 MAPK and Neurodegenerative Pathways in Human iPSC-derived Neuronal Model of Cerebral Malaria": Supplementary File 2.xlsx

### Sheet: HMZ_UM51_vs_ctrl_UM51.test_resu
Name	meanbgt	meanbgc	cvt	cvc	meant	stderrt	meanc	stderrc	ratio	ratiose	logratio	tp	t2p	wilcoxonp	tq	t2q	wilcoxonq	limmap	limmapa	SYMBOL
MMP-9	2.43607e-17	3.07685e-108	0.0376139	0.0440478	4023	107	12170.5	379.069	0.330553	0.0135386	-1.59705	0.00232895	0.0197792	0.245278	0.0461908	0.196143	0.355952	3.12814e-05	0.00375377	MMP9
BDNF	3.33314e-181	6.13772e-136	0.0853132	0.0012362	69945.5	4219.5	22481.9	19.6519	3.11119	0.187704	1.63747	0.00781085	0.0564421	0.245278	0.0702159	0.303764	0.355952	8.76831e-05	0.00472473	BDNF
Chitinase_3-like_1	2.1497e-37	0.730759	0.00821705	0.0330872	4819	28	2979.58	69.7108	1.61734	0.0389891	0.693626	0.00166383	0.010407	0.245278	0.0461908	0.154803	0.355952	0.000141516	0.00472473	CHI3L1
MIP-3B	0.618696	2.9988e-24	0.00438838	0.0076005	3061.5	9.5	4172.21	22.4229	0.733785	0.00455377	-0.446572	0.000480366	0.00410037	0.245278	0.0285817	0.154803	0.355952	0.000157491	0.00472473	CCL19
SDF-1A	8.11972e-43	3.92309e-07	0.0240536	0.0298724	5144.5	87.5	3523.54	74.4277	1.46004	0.0395955	0.546005	0.00498463	0.00551346	0.245278	0.0702159	0.154803	0.355952	0.000397434	0.00953842	CXCL12
GDF-15	7.18303e-93	2.19292e-134	0.0177568	0.123553	10393.5	130.5	23414	2045.56	0.443902	0.03918	-1.17169	0.0238973	0.0980604	0.245278	0.130178	0.352598	0.355952	0.000857722	0.0170269	GDF15
GROA	0.927465	1.40187e-06	0.012439	0.00507415	2956	26	3563.67	12.7863	0.829483	0.00787953	-0.269716	0.00226572	0.00876184	0.245278	0.0461908	0.154803	0.355952	0.000993236	0.0170269	CXCL1
M-CSF	2.17036e-70	2.45587e-64	0.0168876	0.00108971	7327.5	87.5	6089.98	4.69259	1.20321	0.0143978	0.266884	0.00497628	0.0443709	0.245278	0.0702159	0.303764	0.355952	0.00122018	0.0183027	CSF1
CD40_ligand	2.54147e-14	0.28663	0.0150957	0.0185342	3841	41	3174.87	41.6087	1.20981	0.020449	0.274784	0.00760244	0.00760836	0.245278	0.0702159	0.154803	0.355952	0.00162528	0.0216704	CD40LG
MIF	2.34281e-132	1.12866e-125	0.0250895	0.031798	22434	398	17702.2	398.026	1.2673	0.0362966	0.34176	0.0138569	0.0138569	0.245278	0.109931	0.164897	0.355952	0.00205513	0.022626	MIF
IFN-G	2.4045e-83	3.47056e-74	0.0359262	0.0277625	9073.5	230.5	7023.09	137.871	1.29195	0.041478	0.369553	0.0167294	0.0286051	0.245278	0.117106	0.261846	0.355952	0.00207405	0.022626	IFNG
Cripto-1	1	1	0.000579358	0.00235852	2441	1	2183.04	3.64071	1.11817	0.00192023	0.161135	0.000214147	0.00512567	0.245278	0.0254834	0.154803	0.355952	0.00377584	0.0377584	TDGF1
Leptin	0.996354	1	0.0350673	0.0136425	2823	70	2353.89	22.7073	1.19929	0.0319091	0.26218	0.0237369	0.0708116	0.245278	0.130178	0.324099	0.355952	0.00412148	0.0380444	LEP
Angiopoietin-1	1	0.183556	0.0132721	0.0860385	2397.5	22.5	3268.39	198.844	0.733542	0.0451554	-0.447049	0.048954	0.139057	0.245278	0.183578	0.403604	0.355952	0.00638703	0.0488303	ANGPT1
MCP-3	0.0265992	4.16809e-15	0.0312841	0.016365	3300	73	3837.22	44.4034	0.859998	0.0214699	-0.217594	0.0243755	0.0381259	0.245278	0.130178	0.303764	0.355952	0.00646416	0.0488303	CCL7
empty_9	1	1	0.1014	0.000311606	1708.5	122.5	2408.93	0.530781	0.709236	0.0508527	-0.495662	0.0292525	0.11022	0.245278	0.139242	0.354491	0.355952	0.00688106	0.0488303	NA
Apolipoprotein_A-I	9.50293e-17	1.1355e-05	0.0262056	0.00668359	3966.5	73.5	3490.76	16.4974	1.13629	0.0217296	0.184326	0.0241664	0.0848164	0.245278	0.130178	0.3352	0.355952	0.00691763	0.0488303	APOA1
IL-16	1.35316e-08	0.232252	0.0109933	0.0297961	3602	28	3156.27	66.4993	1.14122	0.0256287	0.19058	0.0252169	0.0600571	0.245278	0.130178	0.303764	0.355952	0.00802353	0.0534902	IL16
IL-24	0.000967219	0.58379	0.0105162	0.00122609	3362	25	3071.14	2.66261	1.09471	0.00819543	0.130544	0.00738902	0.0521576	0.245278	0.0702159	0.303764	0.355952	0.00887223	0.0560351	IL24
IL-1ra	0.00102654	0.843441	0.0311227	0.0128453	3408	75	3005.97	27.3033	1.13374	0.026992	0.181095	0.0372271	0.0872195	0.245278	0.167702	0.3352	0.355952	0.0104922	0.0629535	IL1RN
Relaxin-2	7.07405e-29	1.05322e-20	0.0126169	0.0139171	4427.5	39.5	4033.79	39.6961	1.0976	0.0145794	0.134355	0.0196377	0.019639	0.245278	0.129827	0.196143	0.355952	0.0116631	0.064917	RLN2
GM-CSF	8.79444e-07	3.6705e-17	0.0240709	0.0277137	3554.5	60.5	4031.51	79.0036	0.88168	0.0228851	-0.181672	0.0408687	0.0464116	0.245278	0.167702	0.303764	0.355952	0.0121462	0.064917	CSF2
ICAM-1	1	1	0.00369989	0.00161431	2484.5	6.5	2302.24	2.62798	1.07917	0.00308037	0.109917	0.0014765	0.00951193	0.245278	0.0461908	0.154803	0.355952	0.0125726	0.064917	ICAM1
MCP-1	6.81041e-10	0.0046063	0.0207464	0.00108202	3681	54	3353.96	2.56612	1.09751	0.0161222	0.134231	0.0262544	0.103531	0.245278	0.130178	0.352598	0.355952	0.0129834	0.064917	CCL2
empty_8	1	1	0.120393	0.00186614	1762	150	2414.77	3.18643	0.729676	0.0621252	-0.454672	0.0489787	0.143654	0.245278	0.183578	0.407019	0.355952	0.0144593	0.0694046	NA
IL-27	1.94945e-13	3.16061e-27	0.0339206	0.0243585	3856.5	92.5	4373.32	75.3264	0.881825	0.0260396	-0.181436	0.0493655	0.0530135	0.245278	0.183578	0.303764	0.355952	0.0156578	0.072267	IL27
Adiponectin	0.497082	1	0.133602	0.0408269	3165	299	2223.86	64.2005	1.4232	0.140589	0.509141	0.091349	0.182836	0.245278	0.258822	0.455251	0.355952	0.0168723	0.074988	ADIPOQ
IGFBP-3	1	0.999103	0.00754247	0.00462363	2625	14	2808.99	9.18369	0.934501	0.00584593	-0.0977319	0.00818017	0.0133999	0.245278	0.0702159	0.164897	0.355952	0.0198434	0.0850432	IGFBP3
VEGF	9.65408e-185	4.14658e-172	0.0265423	0.0632909	74221	1393	62840.4	2812.32	1.1811	0.0573184	0.240135	0.0683437	0.106596	0.245278	0.225914	0.352598	0.355952	0.0212448	0.0879096	VEGFA
Reference_2	4.86803e-183	2.69911e-183	0.00306227	0.117043	69965.5	151.5	91116.8	7540.98	0.767866	0.0635716	-0.381074	0.107115	0.217905	0.245278	0.275403	0.455251	0.355952	0.0240268	0.0920698	NA
Endoglin	5.15251e-23	1.07684e-15	0.0228804	0.0185868	4203	68	3851.76	50.6231	1.09119	0.0227452	0.1259	0.0536128	0.0612633	0.245278	0.187645	0.303764	0.355952	0.0244921	0.0920698	ENG
PDGF-AA	0.996953	0.999999	0.0157163	0.0150964	2834.5	31.5	2626.95	28.0422	1.07901	0.0166269	0.109706	0.0388961	0.0399463	0.245278	0.167702	0.303764	0.355952	0.0245519	0.0920698	PDGFA
IL-33	0.999802	0.885639	0.0178305	0.0124274	2776	35	2988.83	26.2644	0.928792	0.0142739	-0.106573	0.0397683	0.0460684	0.245278	0.167702	0.303764	0.355952	0.0265263	0.095244	IL33
TIM-3	9.25627e-05	0.41617	0.0386175	0.024584	3479	95	3111.92	54.0962	1.11796	0.0361888	0.160868	0.0784049	0.106668	0.245278	0.23702	0.352598	0.355952	0.0269858	0.095244	HAVCR2
RAGE	4.89343e-48	4.25363e-41	0.0754963	0.0309973	5666.5	302.5	4752.58	104.169	1.1923	0.0688057	0.253746	0.103813	0.174673	0.245278	0.275403	0.455251	0.355952	0.0289225	0.0967951	AGER
TFF3	2.58083e-06	9.28445e-24	0.0674546	0.0167899	3637.5	173.5	4227.95	50.1954	0.860346	0.0422885	-0.217011	0.0821987	0.159834	0.245278	0.238577	0.442332	0.355952	0.0290385	0.0967951	TFF3
IL-31	0.781641	0.00347926	0.031291	0.0276799	3005.5	66.5	3321.2	65.0047	0.904944	0.0267327	-0.1441	0.0768932	0.0769485	0.245278	0.23702	0.328551	0.355952	0.0303955	0.09858	IL31
IL-17A	8.01709e-16	2.24797e-26	0.0332967	0.0230963	3950	93	4339.06	70.8635	0.910336	0.0260848	-0.13553	0.0796706	0.087321	0.245278	0.23702	0.3352	0.355952	0.0338906	0.107023	IL17A
Complement_Component_C5_C5a	1	1	0.0109417	0.0300313	2585	20	2396.85	50.8979	1.0785	0.024375	0.109025	0.075087	0.132492	0.245278	0.23702	0.394162	0.355952	0.0408131	0.125579	C5
VCAM-1	7.8341e-128	4.52919e-121	0.0717114	0.105709	21091.5	1069.5	16802.9	1255.98	1.25523	0.113378	0.327955	0.121561	0.124664	0.245278	0.289315	0.380384	0.355952	0.043121	0.129363	CD106
IP-10	0.999154	1	0.042465	0.00451754	2747.5	82.5	2516.69	8.03926	1.09171	0.0329662	0.126594	0.108401	0.215728	0.245278	0.275403	0.455251	0.355952	0.0456624	0.133646	CXCL10
FGF_basic	0.0585901	6.78319e-06	0.000219837	0.0414952	3216.5	0.5	3490.67	102.421	0.921457	0.0270373	-0.118011	0.115812	0.227596	0.245278	0.281258	0.455251	0.355952	0.0520648	0.148757	FGF2
uPAR	1.10215e-17	2.2626e-11	0.0458108	0.0115062	4059.5	131.5	3716.92	30.2413	1.09217	0.0364777	0.127195	0.126384	0.219261	0.245278	0.294897	0.455251	0.355952	0.0545185	0.148926	PLAUR
IL-18_Bpa	0.725259	0.0546115	0.0351328	0.00568908	3019	75	3244.19	13.0507	0.930587	0.0234194	-0.103786	0.0978056	0.195935	0.245278	0.270671	0.455251	0.355952	0.0546064	0.148926	IL18BP
ENA-78	1	1	0.019993	0.0303261	2405	34	2243.11	48.1006	1.07217	0.0275383	0.100538	0.11081	0.124091	0.245278	0.275403	0.380384	0.355952	0.0614504	0.162701	CXCL5
MIP-3A	0.0171006	0.951624	0.0928359	0.0577434	3458	227	2912.23	118.908	1.18741	0.0917951	0.247815	0.166933	0.206662	0.245278	0.343456	0.455251	0.355952	0.0629027	0.162701	CCL20
empty_2	0.520078	1.93276e-08	0.0705723	0.126636	3066	153	3839.05	343.769	0.798634	0.081869	-0.324393	0.176289	0.230267	0.245278	0.343456	0.455251	0.355952	0.0637247	0.162701	NA
G-CSF	0.377574	0.0041629	0.0429914	0.0223502	3141.5	95.5	3408.34	53.8653	0.921709	0.0315797	-0.117616	0.135379	0.168003	0.245278	0.309809	0.454373	0.355952	0.0678664	0.164222	CSF3
Emmprin	2.59861e-140	8.70505e-147	0.0552975	0.0212241	27147.5	1061.5	29847.3	447.94	0.909547	0.038094	-0.136779	0.143841	0.20215	0.245278	0.322964	0.455251	0.355952	0.0685672	0.164222	BSG
TARC	3.68758e-08	4.01516e-11	0.00158633	0.00718377	3566	4	3718.88	18.8908	0.95889	0.00498821	-0.0605623	0.0155808	0.0677287	0.245278	0.115883	0.322389	0.355952	0.0692089	0.164222	CCL17
Myeloperoxidase	5.91129e-51	4.67182e-47	0.0684103	0.0340513	5871	284	5214.19	125.547	1.12597	0.060841	0.171162	0.168686	0.223312	0.245278	0.343456	0.455251	0.355952	0.0697943	0.164222	MPO
empty_1	1	1	0.0189805	0.104752	2123.5	28.5	2486.98	184.212	0.853848	0.0642749	-0.227949	0.190488	0.292771	0.245278	0.343456	0.491098	0.355952	0.0743546	0.170286	NA
MIP-1A_MIP-1B	0.0422606	0.838273	0.0804736	0.0133374	3400.5	193.5	3008.11	28.3694	1.13044	0.0652036	0.176891	0.182633	0.286274	0.245278	0.343456	0.491098	0.355952	0.0752095	0.170286	CCL3
empty_11	0.00669043	0.694324	0.0149811	0.0533802	3304	35	3039.67	114.734	1.08696	0.0426129	0.120298	0.15841	0.239118	0.245278	0.341508	0.455251	0.355952	0.0818853	0.181967	NA
TNFA	1	1	0.0710596	0.00030712	2229	112	2454.67	0.533073	0.908063	0.0456277	-0.139135	0.181487	0.293269	0.245278	0.343456	0.491098	0.355952	0.093335	0.20364	TNF
Serpin_E1	1.58259e-155	1.15934e-142	0.064295	0.182223	38217.5	1737.5	30344	3909.86	1.25948	0.17209	0.332823	0.207095	0.260386	0.245278	0.362415	0.475715	0.355952	0.104983	0.224964	SERPINE1
IL-6	0.809565	0.165803	0.0341804	0.0318679	2979	72	3177.3	71.5973	0.937589	0.0309821	-0.0929727	0.190062	0.190066	0.245278	0.343456	0.455251	0.355952	0.110744	0.233144	IL6
CD31	0.634204	0.0734823	0.0329968	0.0216654	3043	71	3215.27	49.2571	0.946421	0.0264166	-0.0794466	0.184379	0.199759	0.245278	0.343456	0.455251	0.355952	0.119761	0.247781	PECAM1
Osteopontin	1.29925e-141	3.64332e-148	0.0697987	0.127114	28224	1393	33440	3005.7	0.844019	0.0865479	-0.244652	0.256041	0.303537	0.245278	0.395603	0.494807	0.355952	0.123123	0.250419	SPP1
IL-4	0.99985	0.649387	0.0335244	0.0570686	2742	65	2964.81	119.641	0.924849	0.0432841	-0.11271	0.243397	0.278195	0.245278	0.394661	0.491098	0.355952	0.1345	0.269001	IL4
CD14	1	1	0.0170387	0.000615574	2531.5	30.5	2447.75	1.06545	1.03422	0.0124686	0.0485382	0.111087	0.221966	0.245278	0.275403	0.455251	0.355952	0.149178	0.289533	CD14
Thrombospondin-1	9.46195e-32	6.9231e-52	0.0847645	0.0169108	4805	288	5264.64	62.9533	0.912693	0.0557826	-0.131799	0.259303	0.347216	0.245278	0.395603	0.523022	0.355952	0.149592	0.289533	THBS1
LIF	0.999999	1	0.0347824	0.0260699	2622.5	64.5	2495.89	46.0098	1.05073	0.0322956	0.0713898	0.251129	0.263842	0.245278	0.394661	0.475715	0.355952	0.170874	0.316527	LIF
PDGF-AB/BB	0.763573	0.995605	0.041768	0.00454513	2996.5	88.5	2854.34	9.17354	1.0498	0.0311884	0.0701208	0.251192	0.352223	0.245278	0.394661	0.523932	0.355952	0.171012	0.316527	PDGFB
empty_10	1	1	0.0370791	0.00435877	2307.5	60.5	2411.59	7.43278	0.956839	0.02526	-0.0636515	0.229835	0.331824	0.245278	0.39072	0.523022	0.355952	0.171452	0.316527	NA
DPPIV	7.87438e-51	1.23781e-58	0.00655896	0.0257768	5606	26	5814.07	105.973	0.964212	0.0181347	-0.0525775	0.196784	0.28636	0.245278	0.349513	0.491098	0.355952	0.175768	0.319578	DPP4
MIG	0.695278	0.0979584	0.0583644	0.0529892	2992.5	123.5	3234.32	121.187	0.925234	0.051574	-0.112109	0.297094	0.297135	0.698535	0.441927	0.491098	0.823027	0.179177	0.320913	CXCL9
HGF	1	1	0.0210985	0.0128969	2312.5	34.5	2234.14	20.3742	1.03507	0.0180987	0.0497345	0.18966	0.218437	0.245278	0.343456	0.455251	0.355952	0.182292	0.321692	HGF
PF4	7.17177e-14	2.54263e-05	0.0463083	0.0861286	3909	128	3578.57	217.943	1.09233	0.0755316	0.127415	0.32119	0.346416	0.698535	0.471872	0.523022	0.823027	0.197654	0.342677	PF4
IL-23	0.667672	0.286811	0.0506001	0.00874052	3004.5	107.5	3159.14	19.525	0.951051	0.0345322	-0.072405	0.292618	0.380962	0.245278	0.440779	0.55286	0.355952	0.202317	0.342677	IL23
SHBG	3.38378e-17	1.87367e-18	0.00719518	0.0188125	3931	20	4050.62	53.8831	0.970469	0.0138216	-0.0432466	0.172881	0.241015	0.245278	0.343456	0.455251	0.355952	0.202751	0.342677	SHBG
ST2	0.452299	0.269824	0.00570892	0.0145493	3096.5	12.5	3174.38	32.6579	0.975465	0.0107804	-0.0358381	0.1558	0.221836	0.245278	0.341508	0.455251	0.355952	0.244311	0.40327	IL1RL1
Negative_Control	1	1	0.103169	0.210026	2111	154	1775.17	263.632	1.18918	0.196763	0.249969	0.386061	0.408721	0.698535	0.531847	0.579022	0.823027	0.248057	0.40327	NA
empty_3	1	1	0.0796035	0.00483739	1554.5	87.5	1454.77	4.97611	1.06855	0.0602579	0.0956603	0.3731	0.458038	0.245278	0.528559	0.600836	0.355952	0.248683	0.40327	NA
IL-22	0.0239523	2.31139e-14	0.115188	0.0087992	3517.5	286.5	3831.44	23.8391	0.918061	0.0749939	-0.123337	0.388829	0.470069	0.245278	0.531847	0.601487	0.355952	0.25867	0.413872	IL22
Lipocalin-2	1.52028e-67	1.97833e-71	0.0688788	0.0350993	7237.5	352.5	6808.94	168.991	1.06294	0.0581043	0.0880608	0.38733	0.423208	0.698535	0.531847	0.585601	0.823027	0.266145	0.420192	LCN2
empty_7	1	1	0.0363379	0.0753592	1907	49	2034.64	108.42	0.937267	0.0554473	-0.0934677	0.395636	0.434615	0.698535	0.535008	0.594473	0.823027	0.27145	0.420192	NA
IL-5	4.82125e-76	7.55264e-90	0.0688153	0.133665	8282	403	9265.9	875.771	0.893815	0.0950178	-0.161952	0.414803	0.451105	0.698535	0.548462	0.600836	0.823027	0.277393	0.420192	IL5
FGF-19	1.82029e-23	6.92474e-18	0.0272189	0.0354705	4234.5	81.5	4079.66	102.324	1.03796	0.032815	0.0537443	0.358157	0.363285	0.698535	0.513503	0.533715	0.823027	0.278511	0.420192	FGF19
IL-34	1	1	0.00252088	0.000305185	2524.5	4.5	2474.95	0.534091	1.02002	0.00183149	0.0285979	0.00826069	0.0545794	0.245278	0.0702159	0.303764	0.355952	0.280128	0.420192	IL34
TfR	9.68511e-68	1.54566e-73	0.0470315	0.0473323	7141.5	237.5	6797.3	227.499	1.05064	0.0495714	0.0712651	0.405135	0.405308	0.698535	0.541697	0.579022	0.823027	0.293539	0.434872	TFRC
empty_6	1	1	0.131984	0.126956	2105.5	196.5	1866.14	167.526	1.12827	0.146104	0.174107	0.451801	0.453894	0.698535	0.575205	0.600836	0.823027	0.314807	0.460694	NA
I-TAC	3.1188e-10	1.28957e-24	0.124016	0.0337809	3985.5	349.5	4310.2	102.957	0.924667	0.084041	-0.112995	0.466864	0.518218	0.698535	0.584809	0.656042	0.823027	0.332175	0.480254	CXCL11
IL-15	1	1	0.00356225	0.0113163	2580.5	6.5	2628.56	21.0333	0.981716	0.00823554	-0.0266227	0.16071	0.240675	0.245278	0.341508	0.455251	0.355952	0.342072	0.488675	IL15
Complement_Factor_D	0.999997	0.999959	0.0020998	0.0161397	2694	4	2746.84	31.3483	0.980764	0.0112873	-0.0280223	0.236492	0.337334	0.245278	0.394661	0.523022	0.355952	0.347748	0.490938	CFD
IL-11	5.96433e-40	1.49611e-46	0.0339187	0.0481058	5045	121	5243.46	178.361	0.962151	0.0400458	-0.0556649	0.454364	0.465527	0.698535	0.575205	0.601487	0.823027	0.3554	0.495906	IL11
IL-13	1	1	0.00202154	0.00486412	2448.5	3.5	2487.24	8.55476	0.984423	0.00366665	-0.0226502	0.0524731	0.101275	0.245278	0.187645	0.352598	0.355952	0.381829	0.522832	IL13
Angiogenin	1	0.994793	0.0241459	0.164616	2313.5	39.5	2556.25	297.551	0.905036	0.106475	-0.143953	0.503576	0.56331	1	0.624225	0.69827	1	0.38341	0.522832	ANG
Growth_Hormone	0.890053	0.620548	0.0040291	0.0213451	2983.5	8.5	3041.73	45.9097	0.980856	0.0150658	-0.0278862	0.33858	0.420049	0.245278	0.491354	0.585601	0.355952	0.388575	0.523921	GH1
Reference_1	8.68892e-188	1.51109e-179	0.00705328	0.216199	78096.5	389.5	88236.1	13489.2	0.885085	0.13538	-0.176112	0.530809	0.589605	1	0.651199	0.719554	1	0.421574	0.562099	NA
IL-12_p70	1	1	0.00287793	0.012742	2457	5	2493.68	22.468	0.985291	0.00910105	-0.0213788	0.252052	0.340226	0.245278	0.394661	0.523022	0.355952	0.440872	0.58137	IL12B
RBP-4	1	1	0.0114142	0.00271333	2478	20	2513.47	4.82239	0.985888	0.00817886	-0.0205043	0.226833	0.314801	0.245278	0.39072	0.506235	0.355952	0.448879	0.585494	RBP4
empty_4	1	1	0.0281126	0.0021643	2389.5	47.5	2433.37	3.72401	0.98197	0.019578	-0.0262491	0.454349	0.524722	0.698535	0.575205	0.657283	0.823027	0.454698	0.586708	NA
IL-32	6.86073e-24	5.64146e-28	0.0203893	0.00869015	4231	61	4297.92	26.4102	0.984429	0.0154282	-0.0226415	0.420036	0.459463	0.698535	0.549277	0.600836	0.823027	0.473559	0.604232	IL32
Dkk-1	3.13989e-43	1.96391e-49	0.0534398	0.0200757	5279.5	199.5	5131.87	72.8503	1.02877	0.0415274	0.0409167	0.558889	0.592574	0.698535	0.678652	0.719554	0.823027	0.478947	0.604232	DKK1
Reference_3	1.30716e-179	1.04207e-174	0.100362	0.0422529	68165.5	4837.5	64797.8	1935.98	1.05197	0.0810017	0.073097	0.58433	0.612501	0.698535	0.695353	0.728877	0.823027	0.483386	0.604232	NA
IL-1B	1	1	0.00345633	0.00216868	2455	6	2426.99	3.72177	1.01154	0.00291855	0.016554	0.0580676	0.0773062	0.245278	0.19743	0.328551	0.355952	0.507801	0.628095	IL1B
IL-1A	3.04466e-63	1.94872e-63	0.0328887	0.0845618	6643.5	154.5	6405.01	382.983	1.03724	0.0665464	0.0527436	0.621948	0.64664	0.698535	0.73279	0.761882	0.823027	0.512944	0.628095	IL1A
IL-10	1	0.999999	0.0125596	0.0374367	2533.5	22.5	2581.26	68.3306	0.981496	0.0274051	-0.0269458	0.575025	0.610218	0.698535	0.691191	0.728877	0.823027	0.533994	0.647265	IL10
Cystatin_C	4.62058e-05	0.0830321	0.0288449	0.067686	3481	71	3392.46	162.367	1.0261	0.0533839	0.0371709	0.666881	0.68576	1	0.766354	0.777195	1	0.576039	0.691247	CST3
empty_5	1	0.877881	0.150858	0.317962	2203	235	2519.13	566.384	0.874509	0.217626	-0.193455	0.657507	0.678542	1	0.766354	0.777195	1	0.599	0.710953	NA
IL-19	1	1	0.0407387	0.0490748	2551.5	73.5	2497.18	86.6547	1.02175	0.0460808	0.031048	0.679748	0.680849	0.698535	0.770381	0.777195	0.823027	0.605868	0.710953	IL19
Kallikrein_3	1.44708e-42	7.88531e-65	0.1741	0.041882	5779.5	711.5	6068.72	179.725	0.952343	0.120585	-0.0704466	0.731552	0.755033	1	0.813596	0.839709	1	0.610234	0.710953	KLK4
EGF	1	1	0	0.00739182	2465	0	2445.62	12.7828	1.00792	0.00526822	0.0113852	NA	NA	NA	NA	NA	NA	0.649222	0.749102	EGF
Pentraxin_3	8.89465e-173	3.0081e-169	0.0461921	0.024144	55874	1825	55041	939.681	1.01513	0.0374132	0.0216697	0.724191	0.735379	1	0.813007	0.825567	1	0.679689	0.776788	PTX3
Resistin	9.19981e-23	3.15632e-24	0.0244266	0.0877515	4197.5	72.5	4301.31	266.895	0.975866	0.0628544	-0.0352445	0.743477	0.764957	1	0.819201	0.842869	1	0.691481	0.782808	RETN
RANTES	0.999979	0.999951	0.017908	0.00891547	2724.5	34.5	2743.6	17.2961	0.99304	0.0140469	-0.0100764	0.669755	0.684462	0.698535	0.766354	0.777195	0.823027	0.731164	0.819997	CCL5
Angiopoietin-2	7.94788e-50	3.26278e-54	0.00447415	0.0576884	5531.5	17.5	5470.33	223.145	1.01118	0.0413719	0.0160437	0.810258	0.829735	1	0.876551	0.892025	1	0.7549	0.838778	ANGPT2
IL-3	1	1	0.024881	0.00151979	2472.5	43.5	2487.78	2.6735	0.993859	0.0175181	-0.00888634	0.759423	0.78503	1	0.829095	0.857051	1	0.776778	0.855168	IL3
BAFF	0.998913	0.868587	0.0695601	0.114026	2704	133	2768.33	223.207	0.976763	0.0922528	-0.0339188	0.827562	0.832056	1	0.887206	0.892025	1	0.791517	0.863473	TNFSF13B
Flt-3_Ligand	1	1	0.00259383	0.00215704	2453.5	4.5	2444.02	3.72775	1.00388	0.00239471	0.0055858	0.246164	0.250387	0.245278	0.394661	0.465563	0.355952	0.816741	0.87729	FLT3LG
FGF-7	1	1	0.000289738	0.000309394	2440.5	0.5	2431.25	0.531894	1.00381	0.000300868	0.00548138	0.00616434	0.00625388	0.245278	0.0702159	0.154803	0.355952	0.818804	0.87729	FGF7
C-Reactive_Protein	0.99997	0.999424	0.0175936	0.0604813	2733	34	2753.32	117.75	0.992621	0.0442108	-0.0106845	0.883588	0.892378	1	0.930504	0.939761	1	0.872097	0.926121	CRP
Fas_Ligand	0.718637	0.581491	0.0244916	0.0327451	3031.5	52.5	3042.68	70.451	0.996326	0.0288081	-0.00531005	0.910398	0.911231	1	0.950328	0.951198	1	0.903182	0.950717	FAS
TGFA	0.864312	0.854196	0.0014161	0.0123631	2996	3	3001.69	26.2408	0.998105	0.00878249	-0.0027362	0.849465	0.864276	1	0.902556	0.918294	1	0.918141	0.95806	TGFA
IGFBP-2	1.05323e-166	6.84696e-165	0.0750487	0.0592421	50596	2685	50829.3	2129.26	0.995411	0.0672986	-0.00663639	0.95192	0.952203	1	0.98503	0.985323	1	0.930563	0.962651	IGFBP2
CD30	3.84267e-06	7.28759e-10	0.261953	0.184066	4251.5	787.5	4241.59	552.061	1.00234	0.226913	0.00336525	0.992717	0.992812	1	0.996817	0.997133	1	0.972598	0.98908	CD30
Vitamin_D_BP	1.06856e-74	1.67753e-82	0.0295095	0.0233353	7883.5	164.5	7876.29	129.963	1.00092	0.0266265	0.00132071	0.975676	0.975824	1	0.992355	0.992504	1	0.975967	0.98908	GC
IL-2	1	1	0.00114049	0.0103569	2480	2	2480.84	18.1683	0.999661	0.00736523	-0.000489658	0.967449	0.970564	1	0.992355	0.992504	1	0.98583	0.98908	IL2
IL-8	1	1	0.0309072	0.00119571	2539.5	55.5	2539.75	2.14735	0.999902	0.0218689	-0.000142018	0.996817	0.997133	1	0.996817	0.997133	1	0.98908	0.98908	IL8

### Sheet: expressed
Name	meanbgt	meanbgc	ratio	logratio	limmap	limmapa	SYMBOL
RAGE	4.89343e-48	4.25363e-41	1.1923	0.253746	0.0289225	0.0967951	AGER
Angiopoietin-2	7.94788e-50	3.26278e-54	1.01118	0.0160437	0.7549	0.838778	ANGPT2
Apolipoprotein_A-I	9.50293e-17	1.1355e-05	1.13629	0.184326	0.00691763	0.0488303	APOA1
BDNF	3.33314e-181	6.13772e-136	3.11119	1.63747	8.76831e-05	0.00472473	BDNF
Emmprin	2.59861e-140	8.70505e-147	0.909547	-0.136779	0.0685672	0.164222	BSG
TARC	3.68758e-08	4.01516e-11	0.95889	-0.0605623	0.0692089	0.164222	CCL17
MIP-3B	0.618696	2.9988e-24	0.733785	-0.446572	0.000157491	0.00472473	CCL19
MCP-1	6.81041e-10	0.0046063	1.09751	0.134231	0.0129834	0.064917	CCL2
MIP-3A	0.0171006	0.951624	1.18741	0.247815	0.0629027	0.162701	CCL20
MIP-1A_MIP-1B	0.0422606	0.838273	1.13044	0.176891	0.0752095	0.170286	CCL3
MCP-3	0.0265992	4.16809e-15	0.859998	-0.217594	0.00646416	0.0488303	CCL7
VCAM-1	7.8341e-128	4.52919e-121	1.25523	0.327955	0.043121	0.129363	CD106
CD30	3.84267e-06	7.28759e-10	1.00234	0.00336525	0.972598	0.98908	CD30
CD40_ligand	2.54147e-14	0.28663	1.20981	0.274784	0.00162528	0.0216704	CD40LG
Chitinase_3-like_1	2.1497e-37	0.730759	1.61734	0.693626	0.000141516	0.00472473	CHI3L1
M-CSF	2.17036e-70	2.45587e-64	1.20321	0.266884	0.00122018	0.0183027	CSF1
GM-CSF	8.79444e-07	3.6705e-17	0.88168	-0.181672	0.0121462	0.064917	CSF2
G-CSF	0.377574	0.0041629	0.921709	-0.117616	0.0678664	0.164222	CSF3
Cystatin_C	4.62058e-05	0.0830321	1.0261	0.0371709	0.576039	0.691247	CST3
GROA	0.927465	1.40187e-06	0.829483	-0.269716	0.000993236	0.0170269	CXCL1
I-TAC	3.1188e-10	1.28957e-24	0.924667	-0.112995	0.332175	0.480254	CXCL11
SDF-1A	8.11972e-43	3.92309e-07	1.46004	0.546005	0.000397434	0.00953842	CXCL12
Dkk-1	3.13989e-43	1.96391e-49	1.02877	0.0409167	0.478947	0.604232	DKK1
DPPIV	7.87438e-51	1.23781e-58	0.964212	-0.0525775	0.175768	0.319578	DPP4
Endoglin	5.15251e-23	1.07684e-15	1.09119	0.1259	0.0244921	0.0920698	ENG
FGF-19	1.82029e-23	6.92474e-18	1.03796	0.0537443	0.278511	0.420192	FGF19
FGF_basic	0.0585901	6.78319e-06	0.921457	-0.118011	0.0520648	0.148757	FGF2
Vitamin_D_BP	1.06856e-74	1.67753e-82	1.00092	0.00132071	0.975967	0.98908	GC
GDF-15	7.18303e-93	2.19292e-134	0.443902	-1.17169	0.000857722	0.0170269	GDF15
TIM-3	9.25627e-05	0.41617	1.11796	0.160868	0.0269858	0.095244	HAVCR2
IFN-G	2.4045e-83	3.47056e-74	1.29195	0.369553	0.00207405	0.022626	IFNG
IGFBP-2	1.05323e-166	6.84696e-165	0.995411	-0.00663639	0.930563	0.962651	IGFBP2
IL-11	5.96433e-40	1.49611e-46	0.962151	-0.0556649	0.3554	0.495906	IL11
IL-16	1.35316e-08	0.232252	1.14122	0.19058	0.00802353	0.0534902	IL16
IL-17A	8.01709e-16	2.24797e-26	0.910336	-0.13553	0.0338906	0.107023	IL17A
IL-1A	3.04466e-63	1.94872e-63	1.03724	0.0527436	0.512944	0.628095	IL1A
IL-1ra	0.00102654	0.843441	1.13374	0.181095	0.0104922	0.0629535	IL1RN
IL-22	0.0239523	2.31139e-14	0.918061	-0.123337	0.25867	0.413872	IL22
IL-24	0.000967219	0.58379	1.09471	0.130544	0.00887223	0.0560351	IL24
IL-27	1.94945e-13	3.16061e-27	0.881825	-0.181436	0.0156578	0.072267	IL27
IL-31	0.781641	0.00347926	0.904944	-0.1441	0.0303955	0.09858	IL31
IL-32	6.86073e-24	5.64146e-28	0.984429	-0.0226415	0.473559	0.604232	IL32
IL-5	4.82125e-76	7.55264e-90	0.893815	-0.161952	0.277393	0.420192	IL5
Kallikrein_3	1.44708e-42	7.88531e-65	0.952343	-0.0704466	0.610234	0.710953	KLK4
Lipocalin-2	1.52028e-67	1.97833e-71	1.06294	0.0880608	0.266145	0.420192	LCN2
MIF	2.34281e-132	1.12866e-125	1.2673	0.34176	0.00205513	0.022626	MIF
MMP-9	2.43607e-17	3.07685e-108	0.330553	-1.59705	3.12814e-05	0.00375377	MMP9
Myeloperoxidase	5.91129e-51	4.67182e-47	1.12597	0.171162	0.0697943	0.164222	MPO
PF4	7.17177e-14	2.54263e-05	1.09233	0.127415	0.197654	0.342677	PF4
uPAR	1.10215e-17	2.2626e-11	1.09217	0.127195	0.0545185	0.148926	PLAUR
Pentraxin_3	8.89465e-173	3.0081e-169	1.01513	0.0216697	0.679689	0.776788	PTX3
Resistin	9.19981e-23	3.15632e-24	0.975866	-0.0352445	0.691481	0.782808	RETN
Relaxin-2	7.07405e-29	1.05322e-20	1.0976	0.134355	0.0116631	0.064917	RLN2
Serpin_E1	1.58259e-155	1.15934e-142	1.25948	0.332823	0.104983	0.224964	SERPINE1
SHBG	3.38378e-17	1.87367e-18	0.970469	-0.0432466	0.202751	0.342677	SHBG
Osteopontin	1.29925e-141	3.64332e-148	0.844019	-0.244652	0.123123	0.250419	SPP1
TFF3	2.58083e-06	9.28445e-24	0.860346	-0.217011	0.0290385	0.0967951	TFF3
TfR	9.68511e-68	1.54566e-73	1.05064	0.0712651	0.293539	0.434872	TFRC
Thrombospondin-1	9.46195e-32	6.9231e-52	0.912693	-0.131799	0.149592	0.289533	THBS1
VEGF	9.65408e-185	4.14658e-172	1.1811	0.240135	0.0212448	0.0879096	VEGFA
